# Structural basis for synergistic antibody protection against the essential malaria invasion complex protein RIPR

**DOI:** 10.64898/2025.12.16.693247

**Authors:** Barnabas G. Williams, Jordan R. Barrett, Josefin Bartholdson Scott, Cassandra A. Rigby, Matteo Cagiada, Doris Quinkert, Kirsty McHugh, Anna Huhn, Sean A. Burnap, Camille Gourjault, Francesca Byrne, Sai Sundar Rajan Raghavan, Ana Rodrigues, Laura Bergamaschi, Beatrice Balzarotti, Simon Watson, Noah Miller, Lloyd D. W. King, Francesca R. Donnellan, Camilla A. Gladstone, Jemima Paterson, Stefania Scalabrino, Sarah E. Silk, Jo Salkeld, Angela M. Minassian, Katherine Skinner, Weston B. Struwe, Charlotte M. Deane, Stephen T. Reece, Andrew B. Ward, Simon J. Draper

## Abstract

*Plasmodium falciparum* RH5-interacting protein (RIPR) is central to the essential PTRAMP-CSS-RIPR-CyRPA-RH5 (PCRCR)-complex; a leading target of blood-stage malaria vaccines. However, mechanisms whereby anti-RIPR antibodies inhibit parasite invasion are poorly understood. Here, we characterise 83 human IgG mAbs from RIPR-vaccinated Kymouse platform mice. Single mAbs have minimal neutralising activity, however, high-level synergistic inhibition is observed with pools of mAbs targeting the RIPR-Tail region. Structural characterisation and molecular dynamics simulations of RIPR-Tail show that mAbs targeting EGF-like domains 6-8 (RIPR^EGF^ ^(6-8)^), but not EGF-like domains 9-10 or the C-terminal domain (RIPR^EGF^ ^(9-10)-CTD^), synergise to constrain the RIPR-Tail conformation. The same antibodies dissociate PTRAMP-CSS from RIPR, thereby enabling anti-RIPR^EGF (9-10)-CTD^ mAbs or anti-CSS sdAbs to bind and potentiate anti-RIPR^EGF (6-8)^ IgG. Addition of these mAbs to IgG from humans immunised with the R78C (RIPR^EGF (7-8)^-CyRPA) candidate vaccine enhances malaria growth inhibition. These data provide a framework to guide next-generation blood-stage malaria vaccine design.
