## Supplemental data for "Structural basis for synergistic antibody protection against the essential malaria invasion complex protein RIPR"

### Sheet: Data S1 - Antibody Kinetics
	mAb	VH germline	JH germline	VL germline	JL germline	ELISA Epitope	ka (1/Ms)	ka (1/Ms) Error	kd (1/s)	kd (1/s) Error	KD (M)	KD (M) Error	Rmax	Rmax Error	Res sd
	RP.033	IGHV3-33	IGHJ3	IGLV3-10	IGLJ2	EGF(5)	327455	5700	0.000471943	9.8e-06	1.68629e-09	4.34974e-11	35.1822	0.175	1.675
	RP.034	IGHV2-5	IGHJ6	IGLV1-47	IGLJ3	EGF(8)	386216	1800	0.000179324	2.6e-06	4.68131e-10	7.10147e-12	61.2714	0.1	1.5
	RP.035	IGHV2-5	IGHJ6	IGLV1-47	IGLJ3	EGF(8)	397992	1875	0.000238033	2.775e-06	5.95959e-10	7.5469e-12	62.9998	0.1	1.5
	RP.036	IGHV3-15	IGHJ4	IGLV3-25	IGLJ2	EGF(7)	210677	8800	0.000571184	2.355e-05	2.55928e-09	1.38204e-10	19.4957	0.1	1.55
	RP.037	IGHV3-15	IGHJ4	IGLV3-25	IGLJ2	EGF(7)	851768	30125	0.000284209	9.475e-06	4.68006e-10	1.3074e-11	28.1581	0.1	1.525
	RP.038	IGHV3-23	IGHJ4	IGKV3-11	IGKJ4	EGF(8)	243032	2550	0.0001896	5.7e-06	7.71375e-10	2.40696e-11	32.3871	0.1	1.4
	RP.039	IGHV3-23	IGHJ4	IGKV3-11	IGKJ4	EGF(8)	140109	1685	0.000147483	6.875e-06	1.06152e-09	5.01489e-11	33.9209	0.1	1.45
	RP.040	IGHV3-20	IGHJ6	IGLV4-69	IGLJ2	EGF(5)	236355	1365	0.000237016	3.2e-06	9.98015e-10	1.46669e-11	55.4066	0.1	1.45
	RP.041	IGHV3-33	IGHJ3	IGLV3-10	IGLJ3	EGF(5)	1.44142e+06	9175	5.58244e-05	3.5e-06	4.04577e-11	2.37743e-12	55.2169	0.125	1.75
	RP.042	IGHV3-33	IGHJ3	IGLV3-10	IGLJ3	EGF(5)	490932	1800	9.59331e-05	2.2e-06	1.95436e-10	4.5612e-12	66.0312	0.1	1.275
	RP.043	IGHV3-33	IGHJ3	IGLV3-10	IGLJ3	EGF(5)	612563	2200	0.000222185	2.175e-06	3.6308e-10	3.77127e-12	78.324	0.1	1.425
	RP.044	IGHV3-33	IGHJ3	IGLV3-10	IGLJ3	EGF(5)	321276	1475	0.000251528	2.625e-06	7.88546e-10	8.90045e-12	88.0077	0.15	1.975
	RP.046	IGHV2-5	IGHJ6	IGLV9-49	IGLJ1	EGF (5-8)	282291	3375	2e-05	0	2.00437e-10	8.68652e-12	28.0033	0.2	1.475
	RP.047	IGHV3-33	IGHJ4	IGKV1D-13	IGKJ4	EGF(6)	82475.3	827.5	0.00034012	5.2e-06	4.15019e-09	7.72332e-11	44.8457	0.2	1.325
	RP.049	IGHV3-33	IGHJ3	IGLV3-10	IGLJ3	EGF(5)	1.05465e+06	57275	0.000585463	2.34e-05	5.57359e-10	3.33362e-11	11.8564	0.1	1.5
	RP.050	IGHV3-33	IGHJ3	IGLV3-10	IGLJ2	EGF(5)	298105	2125	0.000293478	3.825e-06	9.88745e-10	1.45248e-11	49.8403	0.1	1.625
	RP.051	IGHV3-15	IGHJ4	IGLV3-25	IGLJ2	EGF(7)	299929	2350	0.00018938	4.625e-06	6.20502e-10	1.62428e-11	43.65	0.1	1.375
	RP.052	IGHV3-23	IGHJ4	IGKV3-11	IGKJ4	EGF(8)	168174	962.5	6.33753e-05	3.3e-06	3.94592e-10	2.06431e-11	53.0503	0.1	1.475
	RP.053	IGHV3-23	IGHJ4	IGKV3-11	IGKJ4	EGF(8)	194559	1072.5	5.83822e-05	3.1e-06	2.95086e-10	1.60368e-11	55.5211	0.1	1.55
	RP.054	IGHV3-20	IGHJ6	IGLV4-69	IGLJ2	EGF(5)	149034	895	0.000252164	3.125e-06	1.69421e-09	2.34755e-11	73.6592	0.15	1.8
	RP.055	IGHV3-33	IGHJ3	IGLV3-10	IGLJ3	EGF(5)	1.40079e+06	8325	5.61596e-05	3.5e-06	4.09546e-11	2.48276e-12	67.7958	0.15	2.05
	RP.057	IGHV3-15	IGHJ6	IGLV3-25	IGLJ3	EGF(7)	107291	855	0.000240338	4.225e-06	2.24362e-09	4.43621e-11	48.1766	0.15	1.375
	RP.058	IGHV3-15	IGHJ6	IGLV3-25	IGLJ3	EGF(7)	93940.1	712.5	0.000150146	3.925e-06	1.63654e-09	4.32078e-11	56.4901	0.2	1.525
	RP.059	IGHV3-7	IGHJ6	IGKV1D-16	IGKJ3	EGF(7)	253716	1975	0.000348485	4.55e-06	1.39508e-09	2.1098e-11	44.4997	0.1	1.575
	RP.061	IGHV4-39	IGHJ1	IGLV3-10	IGLJ3	CTD	348991	1650	6.67482e-05	2.925e-06	1.97027e-10	8.48265e-12	57.4349	0.1	1.6
	RP.062	IGHV4-39	IGHJ1	IGLV3-10	IGLJ3	CTD	937804	3900	7.42899e-05	2.4e-06	8.00894e-11	2.58713e-12	63.4929	0.1	1.575
	RP.063	IGHV4-39	IGHJ1	IGLV3-10	IGLJ3	CTD	577996	2550	5.72417e-05	2.7e-06	9.86675e-11	4.73056e-12	53.109	0.1	1.275
	RP.064	IGHV1-18	IGHJ4	IGLV2-14	IGLJ2	CTD	369886	1800	4.62909e-05	2.95e-06	1.21036e-10	7.91723e-12	50.3694	0.1	1.325
	RP.065	IGHV1-3	IGHJ6	IGLV3-1	IGLJ2	CTD	2.7859e+06	21250	7.27779e-05	3.6e-06	2.81917e-11	1.31067e-12	47.4574	0.1	1.65
	RP.066	IGHV3-30	IGHJ6	IGLV3-10	IGLJ3	CTD	4.37557e+06	25750	0.00015051	2.625e-06	3.61334e-11	6.23787e-13	93.6407	0.125	2.125
	RP.067	IGHV3-33	IGHJ3	IGLV3-10	IGLJ3	EGF(5)	98863.8	1180	0.000812791	6.775e-06	8.86833e-09	1.36223e-10	62.6619	0.35	1.925
	RP.069	IGHV4-39	IGHJ4	IGLV2-14	IGLJ2	CTD	529095	1925	0.000264663	2.15e-06	5.00558e-10	4.49578e-12	115.403	0.15	2.1
	RP.073	IGHV4-59	IGHJ4	IGLV3-19	IGLJ3	EGF(10) / CTD	2.75616e+06	16500	0.000230813	2.725e-06	8.61697e-11	1.1709e-12	66.658	0.1	1.675
	RP.074	IGHV1-46	IGHJ6	IGKV2-28	IGKJ1	EGF(10) / CTD	599522	8100	0.000478858	8.475e-06	3.12504e-09	9.68905e-11	26.4305	0.175	1.75
	RP.075	IGHV4-61	IGHJ4	IGLV5-45	IGLJ2	CTD	1.25695e+06	5650	0.000109702	2.375e-06	9.29114e-11	1.96282e-12	72.3374	0.1	1.6
	RP.076	IGHV1-18	IGHJ6	IGLV3-10	IGLJ2	CTD	6.67499e+06	213667	0.000330348	7.76667e-06	9.76739e-11	1.95479e-12	36.2188	0.133333	2.1
	RP.079	IGHV4-39	IGHJ1	IGLV3-10	IGLJ3	CTD	201374	890	0.000122284	2.425e-06	6.15453e-10	1.25541e-11	77.9234	0.1	1.725
	RP.080	IGHV4-39	IGHJ1	IGLV3-10	IGLJ3	CTD	363392	1500	2.25971e-05	6.5e-07	6.33562e-11	2.15033e-12	71.5628	0.125	1.65
	RP.081	IGHV4-39	IGHJ1	IGLV3-10	IGLJ3	CTD	975702	4425	8.93977e-05	2.575e-06	9.05464e-11	2.61916e-12	59.6332	0.1	1.375
	RP.082	IGHV1-3	IGHJ6	IGLV3-1	IGLJ2	CTD	4.45034e+06	36500	5.28233e-05	4.375e-06	1.23193e-11	1.03682e-12	51.5572	0.15	1.9
	RP.083	IGHV1-3	IGHJ6	IGLV3-1	IGLJ2	CTD	1.33065e+06	9625	4.05509e-05	4.5e-06	2.98708e-11	3.41956e-12	44.7086	0.1	1.675
	RP.084	IGHV1-46	IGHJ6	IGKV2-28	IGKJ1	CTD	372574	2800	0.000238895	4.375e-06	6.40852e-10	1.26331e-11	56.6684	0.175	1.825
	RP.085	IGHV1-46	IGHJ6	IGKV2-28	IGKJ1	CTD	921116	7275	0.000218811	4.375e-06	2.38322e-10	5.19218e-12	71.9956	0.2	2.45
	RP.086	IGHV3-23	IGHJ4	IGLV3-19	IGLJ3	CTD	2.00453e+06	13200	2.80145e-05	1.9e-06	1.35558e-11	8.85805e-13	86.199	0.2	2.675
	RP.087	IGHV3-23	IGHJ4	IGLV3-19	IGLJ3	CTD	3.44391e+06	27500	3.39671e-05	4.3e-06	1.01586e-11	1.29456e-12	77.5866	0.2	2.925
	RP.088	IGHV2-5	IGHJ6	IGLV9-49	IGLJ3	EGF(7)	421613	2200	2e-05	0	4.80258e-11	2.52151e-13	81.4363	0.2	2.45
	RP.089	IGHV3-74	IGHJ4	IGLV3-21	IGLJ1	Non-EGF body	21614.8	840	2e-05	0	1.09651e-09	5.95934e-11	64.7537	2.65	1.375
	RP.090	IGHV2-5	IGHJ6	IGLV1-47	IGLJ3	EGF(8)	91498	2275	0.000717428	1.345e-05	7.9697e-09	2.46072e-10	22.155	0.225	1.35
	RP.091	IGHV3-23	IGHJ4	IGLV1-40	IGLJ2	EGF(8)	613042	3200	0.000319053	3.15e-06	5.17171e-10	5.70807e-12	63.4645	0.1	1.5
	RP.092	IGHV3-15	IGHJ4	IGKV1-27	IGKJ3	EGF(7)	169483	1250	0.000115882	4.4e-06	6.85766e-10	2.64467e-11	42.9559	0.1	1.55
	RP.093	IGHV4-34	IGHJ5	IGLV3-1	IGLJ2	EGF(9)	851646	7500	0.000298464	4.7e-06	3.4809e-10	6.23838e-12	45.147	0.125	1.6
	RP.094	IGHV3-33	IGHJ5	IGLV3-1	IGLJ3	Non-EGF body	148001	635	0.000320863	2.3e-06	2.16886e-09	1.80152e-11	102.244	0.15	1.8
	RP.095	IGHV3-15	IGHJ4	IGKV3D-15	IGKJ4	EGF(8)	71943.4	545	0.000326734	3.575e-06	4.67438e-09	6.30781e-11	80.6761	0.275	1.6
	RP.096	IGHV3-33	IGHJ6	IGLV1-44	IGLJ2	EGF(3-4)	62866.6	660	0.00013675	4.8e-06	2.19391e-09	7.78705e-11	49.2322	0.225	1.275
	RP.097	IGHV3-9	IGHJ6	IGKV1-6	IGKJ1	Non-EGF body	310451	1400	0.000297127	2.45e-06	9.65166e-10	9.13956e-12	86.2291	0.125	1.8
	RP.098	IGHV2-5	IGHJ6	IGLV1-47	IGLJ2	EGF(8)	213284	3125	0.000292649	8.4e-06	1.38541e-09	4.7206e-11	38.0755	0.175	1.675
	RP.099	IGHV3-23	IGHJ5	IGKV1D-39	IGKJ2	EGF(10)	519256	12100	0.000359879	1.2475e-05	7.47861e-10	3.06801e-11	12.1078	0.1	1.25
	RP.100	IGHV3-73	IGHJ3	IGLV1-47	IGLJ3	CTD	50664.5	1100	0.000419265	8.8e-06	8.27531e-09	2.51983e-10	36.309	0.4	1.5
	RP.101	IGHV3-7	IGHJ6	IGLV3-10	IGLJ2	Non-EGF body	103208	402.5	2.69866e-05	1.25e-06	2.55095e-10	1.0596e-11	98.7193	0.125	1.575
	RP.102	IGHV6-1	IGHJ3	IGLV3-1	IGLJ3	Non-EGF body	83714.9	442.5	0.000130069	2.575e-06	1.5718e-09	3.12987e-11	81.4968	0.2	1.475
	RP.103	IGHV1-8	IGHJ6	IGLV2-23	IGLJ2	Non-EGF body	72704.5	662.5	2.33427e-05	1e-06	3.31893e-10	1.77702e-11	48.1838	0.2	1.4
	RP.106	IGHV3-30	IGHJ5	IGLV3-10	IGLJ3	CTD	9994.67	2150	0.000213795	1.75e-05	1.07809e-06	5.38701e-08	1413.88	35681.1	1.575
	RP.107	IGHV4-4	IGHJ4	IGLV1-40	IGLJ3	EGF(6)	824583	4950	0.000319452	3.5e-06	3.90112e-10	4.95865e-12	51.5529	0.1	1.35
	RP.110	IGHV6-1	IGHJ4	IGLV3-1	IGLJ3	Non-EGF body	113199	1200	0.00047268	5.85e-06	4.16647e-09	6.63832e-11	44.8371	0.15	1.375
	RP.112	IGHV1-18	IGHJ6	IGKV2D-29	IGKJ4	CTD	318975	1627.5	0.000262417	2.825e-06	8.16594e-10	9.65459e-12	77.9743	0.125	1.675
	RP.113	IGHV4-4	IGHJ4	IGKV1-33	IGLJ3	EGF(10)	262926	1137.5	0.00026662	2.45e-06	1.00981e-09	1.04204e-11	124.044	0.2	2.4
	RP.114	IGHV3-7	IGHJ6	IGLV3-10	IGLJ2	Non-EGF body	137803	457.5	7.20965e-05	1.7e-06	5.24586e-10	1.22306e-11	140.596	0.125	2.1
	RP.115	IGHV3-73	IGHJ4	IGLV1-47	IGKJ5	CTD	86562.8	1650	0.000526991	9.6e-06	6.31219e-09	1.7013e-10	25.9384	0.225	1.3
	RP.116	IGHV3-33	IGHJ3	IGLV1-44	IGLJ3	EGF(10)	123033	505	0.000238817	2.175e-06	1.959e-09	1.90326e-11	156.072	0.225	2.55
	RP.118	IGHV3-21	IGHJ3	IGLV3-27	IGLJ3	EGF(10)	393583	1137.5	0.000162256	1.725e-06	4.11204e-10	4.55182e-12	128.9	0.125	2.075
	RP.119	IGHV3-30	IGHJ6	IGLV3-1	IGLJ2	CTD	685443	3525	0.000223039	2.95e-06	3.27494e-10	4.69088e-12	145.598	0.25	4.025
	RP.120	IGHV6-1	IGHJ6	IGLV3-1	IGLJ1	Non-EGF body	52094.2	267.5	3.32167e-05	2.125e-06	6.50675e-10	4.16339e-11	117.605	0.3	1.525
	RP.121	IGHV3-9	IGHJ2	IGKV3-11	IGKJ4	Non-EGF body	255748	605	0.000132228	1.35e-06	5.18534e-10	5.35711e-12	151.458	0.125	1.675
	RP.122	IGHV6-1	IGHJ3	IGLV3-1	IGLJ2	Non-EGF body	94869.4	545	0.000118352	3.15e-06	1.258e-09	3.43038e-11	71.8559	0.2	1.55
	RP.123	IGHV3-7	IGHJ3	IGKV1D-39	IGLJ2	CTD	173661	1897.5	0.00054829	5.6e-06	3.39712e-09	5.00399e-11	109.531	0.45	3.45
	RP.124	IGHV3-15	IGHJ4	IGKV1-9	IGKJ3	EGF(10)	290449	1265	0.000258595	2.5e-06	9.08159e-10	9.55806e-12	84.0525	0.1	1.65
	RP.125	IGHV3-7	IGHJ4	IGLV3-10	IGKJ1	Non-EGF body	118119	615	0.000286247	2.85e-06	2.47069e-09	2.78816e-11	87.6948	0.125	1.625
	RP.126	IGHV3-9	IGHJ6	IGLV1-51	IGLJ2	Non-EGF body	148394	1500	0.00047597	5.3e-06	3.20327e-09	4.86639e-11	61.6071	0.2	2.3
	RP.128	IGHV1-3	IGHJ6	IGLV3-9	IGLJ2	CTD	442190	1550	0.000157172	2.125e-06	3.55705e-10	4.95592e-12	113.656	0.15	2.075
	RP.130	IGHV3-30	IGHJ4	IGKV2-24	IGKJ4	Non-EGF body	94244.3	1745	0.000887127	9.925e-06	9.71312e-09	2.19401e-10	34.9904	0.25	1.4
	RP.131	IGHV3-7	IGHJ6	IGLV3-10	IGLJ1	Non-EGF body	127176	3525	0.00070612	1.4425e-05	6.34124e-09	1.69115e-10	28.1851	0.225	1.525
	RP.132	IGHV3-73	IGHJ4	IGLV1-47	IGLJ2	CTD	89564.7	2950	0.000476298	1.65e-05	5.42918e-09	2.71594e-10	14.311	0.2	1.275
	RP.133	IGHV3-15	IGHJ4	IGKV3D-15	IGKJ4	EGF(8)	180838	937.5	0.000188933	2.95e-06	1.07763e-09	1.73781e-11	69.5765	0.1	1.55

### Sheet: Data S2 - mAb ELISA binning
			Mean OD405 measured against indicated RIPR truncation
	mAb	ELISA Epitope	RIPR-FL	RIPR-tail	EGF6+	EGF7+	EGF8+	EGF9+	EGF10+	CTD
	RP.033	EGF(5)	1.9796	2.11927	0.0857667	0.0848	0.0834667	0.0891333	0.0844667	0.0848333
	RP.034	EGF(8)	2.0937	2.1334	2.01083	1.9498	2.1751	0.130067	0.0852	0.0879333
	RP.035	EGF(8)	2.1137	2.11973	2.0145	1.9685	2.1909	0.128967	0.0896	0.0888667
	RP.036	EGF(7)	2.06917	2.0851	1.91217	1.9385	0.695367	0.1018	0.0965667	0.0928
	RP.037	EGF(7)	2.16143	2.16137	1.98673	1.9543	0.541833	0.1178	0.0905333	0.0920667
	RP.038	EGF(8)	2.21187	2.15697	2.03953	2.0684	2.2319	0.1443	0.0935667	0.098
	RP.039	EGF(8)	2.23197	2.15667	2.08403	2.0368	2.194	0.2003	0.0953	0.0917333
	RP.040	EGF(5)	2.1838	2.14697	0.244967	0.238833	0.2457	0.0972	0.0915667	0.0881
	RP.041	EGF(5)	2.21577	2.19463	0.120633	0.114567	0.1141	0.243333	0.093	0.0939
	RP.042	EGF(5)	2.16843	2.1693	0.1053	0.098	0.102033	0.129333	0.0808	0.0841333
	RP.043	EGF(5)	2.15077	2.12317	0.087	0.0873333	0.0811	0.0944333	0.0835	0.0865667
	RP.044	EGF(5)	2.07927	2.14113	0.0912	0.1125	0.0864	0.0921333	0.0861667	0.0964667
	RP.046	EGF (5-8)	2.09957	2.234	1.99023	1.96927	0.906833	0.330633	0.274167	0.511733
	RP.047	EGF(6)	2.1025	2.12817	1.99003	0.1921	0.124767	0.112167	0.102967	0.111433
	RP.049	EGF(5)	2.166	2.21	0.1544	0.146967	0.133467	0.1266	0.131467	0.136933
	RP.050	EGF(5)	2.17897	2.19443	0.0917667	0.0912667	0.0831333	0.113767	0.0907333	0.0937667
	RP.051	EGF(7)	2.10917	2.10793	1.9915	1.91517	0.564	0.1053	0.0793667	0.0844
	RP.052	EGF(8)	2.1916	2.1746	2.02263	1.95297	2.1491	0.159	0.0822	0.0809333
	RP.053	EGF(8)	2.26523	2.23713	2.09067	1.9706	2.1843	0.3452	0.100533	0.0906333
	RP.054	EGF(5)	2.1084	2.13857	0.139067	0.1364	0.1295	0.0966	0.0780333	0.0836333
	RP.055	EGF(5)	2.21363	2.1994	0.0991	0.141133	0.1016	0.2071	0.0809667	0.0806667
	RP.057	EGF(7)	2.0655	2.1019	2.0369	1.90227	0.325233	0.0870333	0.0740667	0.0772667
	RP.058	EGF(7)	2.06427	2.12373	1.97897	1.90943	0.580733	0.0887	0.0819333	0.0840333
	RP.059	EGF(7)	1.99623	2.13957	1.95233	1.8766	0.1345	0.087	0.0801	0.0795667
	RP.061	CTD	2.11767	2.18857	1.99437	1.8929	2.19093	2.12007	1.91167	1.97377
	RP.062	CTD	2.12783	2.24983	2.02563	1.92807	2.26193	2.3868	2.17803	2.1595
	RP.063	CTD	2.18853	2.24687	2.01107	1.94897	2.23603	2.37133	2.22543	2.16307
	RP.064	CTD	2.1151	2.18207	1.95847	1.86683	2.12067	2.29757	2.07393	2.06857
	RP.065	CTD	2.18783	2.26003	2.03667	1.9253	2.19587	2.4903	2.2448	2.20883
	RP.066	CTD	2.18397	2.24517	2.0254	1.94263	2.17383	2.4583	2.0938	2.15737
	RP.067	EGF(5)	1.85393	2.01987	0.0935667	0.114533	0.101133	0.0852333	0.0790333	0.0801667
	RP.069	CTD	1.98623	2.03147	1.87917	1.7842	2.00383	2.29153	1.94127	1.55013
	RP.073	EGF(10) / CTD	2.1343	2.13653	1.98607	1.8412	2.0421	1.8247	1.30933	0.2741
	RP.074	EGF(10) / CTD	2.1181	2.13057	2.04417	1.8988	2.11387	2.37573	2.04613	0.486667
	RP.075	CTD	2.1124	2.14617	1.96207	1.88597	2.09933	1.947	1.30757	0.8371
	RP.076	CTD	2.0139	2.15273	1.9665	1.89283	2.0818	1.9991	2.12387	2.13503
	RP.079	CTD	2.05113	2.21297	1.94953	1.90157	2.16443	2.32097	2.10923	2.11583
	RP.080	CTD	2.16023	2.2537	1.95603	1.9203	2.20797	2.2809	2.265	2.18487
	RP.081	CTD	2.12527	2.2418	2.00893	1.8955	2.15083	2.40953	2.2249	2.10627
	RP.082	CTD	2.22267	2.29327	2.00987	1.96803	2.22077	2.3697	2.24367	2.27187
	RP.083	CTD	2.1784	2.27203	2.02097	1.90763	2.1182	2.4628	2.0634	2.09777
	RP.084	CTD	2.05097	2.15413	1.93633	1.80577	2.01403	2.3147	2.05833	1.49673
	RP.085	CTD	2.08167	2.13743	1.93437	1.86393	2.04893	2.3955	2.11077	1.95347
	RP.086	CTD	2.18543	2.23757	2.0823	1.90387	2.14363	2.42403	2.20663	2.04953
	RP.087	CTD	2.1783	2.2081	2.09217	1.92197	2.15903	2.1729	1.83	1.6517
	RP.088	EGF(7)	2.2505	2.21183	2.06177	1.92803	1.0294	0.337033	0.113067	0.123533
	RP.089	Non-EGF body	1.8034	0.186467	0.1389	0.125767	0.119333	0.0827	0.0809333	0.0824333
	RP.090	EGF(8)	1.87257	2.034	1.8231	1.70383	2.02493	0.0827667	0.0776	0.0777333
	RP.091	EGF(8)	2.08853	2.12463	1.8962	1.852	2.1698	0.0934667	0.0838667	0.0816333
	RP.092	EGF(7)	2.10377	2.14747	1.94857	1.842	0.476133	0.101433	0.0785667	0.0795667
	RP.093	EGF(9)	1.89353	1.8662	1.81847	1.76693	1.88853	2.1672	0.760033	0.0926333
	RP.094	Non-EGF body	1.4768	0.485833	0.420567	0.3778	0.340167	0.1623	0.0951333	0.0852333
	RP.095	EGF(8)	2.13217	2.1159	1.9689	1.843	2.10053	0.0860667	0.0715667	0.0767667
	RP.096	EGF(3-4)	2.1196	0.3678	0.332667	0.316433	0.3207	0.0856333	0.0799667	0.0771333
	RP.097	Non-EGF body	1.98943	0.135467	0.113067	0.1127	0.114633	0.0799333	0.0736333	0.0763667
	RP.098	EGF(8)	2.07623	2.09287	1.988	1.82653	2.0373	0.0847667	0.0750333	0.0763667
	RP.099	EGF(10)	2.13397	2.09233	1.9754	1.8217	2.04507	1.99597	1.3809	0.113267
	RP.100	CTD	2.18227	0.9271	1.50743	1.54903	1.75337	1.733	1.4702	2.10003
	RP.101	Non-EGF body	2.1344	0.213567	0.136933	0.2822	0.149767	0.0932667	0.0919667	0.095
	RP.102	Non-EGF body	1.6772	0.1186	0.0976333	0.100667	0.0919333	0.0914667	0.0913333	0.0895667
	RP.103	Non-EGF body	2.0831	0.2195	0.121867	0.1217	0.1204	0.0892333	0.0812	0.0870333
	RP.106	CTD	2.0216	2.13693	1.91143	1.83073	1.9749	2.15987	1.80643	1.1266
	RP.107	EGF(6)	2.12187	2.16537	2.0061	0.0969333	0.0873667	0.0818667	0.0779333	0.0757667
	RP.110	Non-EGF body	1.28723	0.129767	0.0920667	0.101767	0.0883667	0.0869	0.0820333	0.0826
	RP.112	CTD	1.9916	2.0829	1.8019	1.84367	2.05787	2.2003	1.95907	2.10363
	RP.113	EGF(10)	2.11157	2.1225	1.9737	1.9445	2.22543	2.6066	2.2517	0.0929667
	RP.114	Non-EGF body	2.1645	0.171467	0.167267	0.1554	0.152467	0.1059	0.0934	0.0788667
	RP.115	CTD	2.16973	2.9058	2.2645	0.905667	1.1295	1.3717	1.07657	2.00403
	RP.116	EGF(10)	2.12703	2.05517	1.9709	1.94983	2.11307	2.46167	2.14033	0.114433
	RP.118	EGF(10)	2.1314	2.09673	1.99747	1.9129	2.10963	2.3921	2.19297	0.1014
	RP.119	CTD	2.10243	2.14153	2.00207	1.88177	2.0677	2.42693	2.212	2.09963
	RP.120	Non-EGF body	1.65297	0.0908	0.0880333	0.0785333	0.0880667	0.0770667	0.0793667	0.0820333
	RP.121	Non-EGF body	1.68707	0.0973667	0.0850667	0.0821	0.104367	0.0795333	0.0762667	0.0770333
	RP.122	Non-EGF body	1.6062	0.0845333	0.0771	0.0792667	0.0802	0.0788333	0.0725333	0.0774333
	RP.123	CTD	1.8255	1.9632	1.872	1.75533	1.90773	2.16733	1.96227	1.20087
	RP.124	EGF(10)	1.89947	1.94987	1.85713	1.74193	1.94743	2.01433	1.6045	0.332467
	RP.125	Non-EGF body	1.97657	0.2871	0.292667	0.260867	0.260733	0.0886333	0.0835	0.0845667
	RP.126	Non-EGF body	1.85197	0.0902	0.0836333	0.0847	0.0844333	0.0984	0.0936	0.0937333
	RP.128	CTD	2.1501	2.18967	2.08663	2.01513	2.07277	2.70023	2.27627	2.25823
	RP.130	Non-EGF body	1.55793	0.148467	0.1459	0.132267	0.136467	0.1652	0.145633	0.155033
	RP.131	Non-EGF body	2.0824	0.113167	0.112033	0.1081	0.13	0.148767	0.1224	0.124967
	RP.132	CTD	2.1701	3.2688	1.23957	1.3184	1.4322	1.5631	1.24457	2.275
	RP.133	EGF(8)	2.0981	2.07713	2.02837	1.98417	2.07007	0.142733	0.107333	0.123533

### Sheet: Data S3 - Cryo-EM statistics
Cryo-EM data collection, refinement and validation statistics
	PfRIPR bound to monoclonal antibodies RP.093, RP.073 and RP.063 (PDB ID 9Q6B, EMD-72265)	PfRIPR bound to monoclonal antibodies RP.047, RP.057 and RP.035 (PDB ID: 9Q69, EMD-72260)	PfRIPR bound to monoclonal antibodies RP.092 and RP.052 (PDB ID 9Q7C, EMD-72294)
Data collection and processing
Magnification	190000x	190000x	190000x
Voltage (kV)	200	200	200x
Electron exposure (e–/Å2)	44.98	44.98	44.98
Defocus range (μm)	-0.8 to -2.0	-0.8 to -2.0	-0.8 to -2.0
Pixel size (Å)	0.718	0.718	0.725
Symmetry imposed	C1	C1	C1
Initial particle images (no.)	593649	1206335	2290918
Final particle images (no.)	259584	130022	143032
Map resolution (Å)	2.97	3.35	4.01
FSC threshold	0.143	0.143	0.143
Refinement
Initial model used (PDB code)	NA	NA	NA
Model resolution (Å)	2.9/3.3	3.3/3.6	3.9/6.7
FSC threshold	0.143/0.5	0.143/0.5	0.143/0.5
Map sharpening B factor (Å2)	-74.1	-75.9	-113.5
Map Correlation Coefficient (Mask)	0.66	0.78	0.43
EMRinger Score	3.22	2.44	1,44
Model composition
Non-hydrogen atoms	6505	6429	4028
Protein residues	838	835	528
Ligands
B factors (Å2)
Protein	37.71	78.15	71.68
Ligand
R.m.s. deviations
Bond lengths (Å)	0.005	0.005	0.003
Bond angles (°)	0.796	0.781	0.733
Validation
MolProbity score	1.63	1.6	1.58
Clashscore	10.06	7.2	6.43
Poor rotamers (%)	0	0	0
Cβ outliers	0.13	0	0
Ramachandran plot
Favored (%)	97.45	96.71	96.53
Allowed (%)	2.43	3.17	3.09
Disallowed (%)	0.12	0.12	0.39

### Sheet: Data S4 - glycoprotein summary
From proteins individually
CSS
N74 - 3 peptides				N88 - 18 peptides				N192 - 10 peptides				N234 - 1 peptides				N261 - 2 peptides				N283 - 1 peptides
	TIC(abundance)	Percentage			TIC(abundance)	Percentage			TIC(abundance)	Percentage			TIC(abundance)	Percentage			TIC(abundance)	Percentage			TIC(abundance)	Percentage
Unnocuppied				Unnocuppied	3550000	0.00119927		Unnocuppied	923000	0.00346325		Unnocuppied				Unnocuppied	118000000	0.415493		Unnocuppied	1583100000	0.486437
HexNAc(1)	262200000	1		HexNAc(1)	2916910000	0.985402		HexNAc(1)	265590000	0.996537		HexNAc(1)	200000000	1		HexNAc(1)	166000000	0.584507		HexNAc(1)	1370000000	0.420958
HexNAc(1)Fuc(1)				HexNAc(1)Fuc(1)	39662000	0.0133988		HexNAc(1)Fuc(1)				HexNAc(1)Fuc(1)				HexNAc(1)Fuc(1)				HexNAc(1)Fuc(1)	761000	0.000233832
HexNAc(2)				HexNAc(2)				HexNAc(2)				HexNAc(2)				HexNAc(2)				HexNAc(2)		0
HexNAc(2)Hex(4)				HexNAc(2)Hex(4)				HexNAc(2)Hex(4)				HexNAc(2)Hex(4)				HexNAc(2)Hex(4)				HexNAc(2)Hex(4)	978000	0.000300509
HexNAc(2)Hex(5)				HexNAc(2)Hex(5)				HexNAc(2)Hex(5)				HexNAc(2)Hex(5)				HexNAc(2)Hex(5)				HexNAc(2)Hex(5)	108840000	0.0334431
HexNAc(2)Hex(6)				HexNAc(2)Hex(6)				HexNAc(2)Hex(6)				HexNAc(2)Hex(6)				HexNAc(2)Hex(6)				HexNAc(2)Hex(6)	43000000	0.0132126
HexNAc(2)Hex(7)				HexNAc(2)Hex(7)				HexNAc(2)Hex(7)				HexNAc(2)Hex(7)				HexNAc(2)Hex(7)				HexNAc(2)Hex(7)	69800000	0.0214474
HexNAc(2)Hex(8)				HexNAc(2)Hex(8)				HexNAc(2)Hex(8)				HexNAc(2)Hex(8)				HexNAc(2)Hex(8)				HexNAc(2)Hex(8)	78000000	0.023967
Total	262200000			total	2960122000			total	266513000			total	200000000			total	284000000			total	3254479000
TRAMP
N112 - 15 peptides				N149 - 11 peptides				N155 - 12 peptides				N170 - 13 peptides				N195 - 42 peptides				N202 - 43 peptides				N242 - 7 peptides				N263 no coverage
	TIC(abundance)	Percentage			TIC(abundance)	Percentage			TIC(abundance)	Percentage			TIC(abundance)	Percentage			TIC(abundance)	Percentage			TIC(abundance)	Percentage			TIC(abundance)	Percentage
Unnocuppied	1048484000	0.992447		Unnocuppied	5319000	0.0206196		Unnocuppied	108780000	0.0351333		Unnocuppied	947469000	0.606139		Unnocuppied	696831000	0.174274		Unnocuppied	516881000	0.188112		Unnocuppied	83483500	0.727439
HexNAc(1)	7980000	0.0075535		HexNAc(1)	91139000	0.353309		HexNAc(1)	2980250000	0.962548		HexNAc(1)	512452000	0.327839		HexNAc(1)	1171126000	0.292893		HexNAc(1)	1675800000	0.609885		HexNAc(1)	31280000	0.272561
HexNAc(1)Fuc(1)				HexNAc(1)Fuc(1)				HexNAc(1)Fuc(1)	7180000	0.00231896		HexNAc(1)Fuc(1)	103200000	0.0660218		HexNAc(1)Fuc(1)	833000	0.000208329		HexNAc(1)Fuc(1)	25450000	0.00926219		HexNAc(1)Fuc(1)
HexNAc(2)				HexNAc(2)	161500000	0.626071		HexNAc(2)				HexNAc(2)				HexNAc(2)	55700000	0.0139303		HexNAc(2)	514820000	0.187362		HexNAc(2)
HexNAc(2)Hex(4)				HexNAc(2)Hex(4)				HexNAc(2)Hex(4)				HexNAc(2)Hex(4)				HexNAc(2)Hex(4)		0		HexNAc(2)Fuc(1)	10500000	0.00382133		HexNAc(2)Fuc(1)
HexNAc(2)Hex(5)				HexNAc(2)Hex(5)				HexNAc(2)Hex(5)				HexNAc(2)Hex(5)				HexNAc(2)Hex(5)	25290000	0.0063249		HexNAc(2)Hex(4)				HexNAc(2)Hex(4)
HexNAc(2)Hex(6)				HexNAc(2)Hex(6)				HexNAc(2)Hex(6)				HexNAc(2)Hex(6)				HexNAc(2)Hex(6)	15360000	0.00384146		HexNAc(2)Hex(5)				HexNAc(2)Hex(5)
HexNAc(2)Hex(7)				HexNAc(2)Hex(7)				HexNAc(2)Hex(7)				HexNAc(2)Hex(7)				HexNAc(2)Hex(7)	814740000	0.203762		HexNAc(2)Hex(5)Fuc(1)	4280000	0.00155765		HexNAc(2)Hex(5)Fuc(1)
HexNAc(2)Hex(8)				HexNAc(2)Hex(8)				HexNAc(2)Hex(8)				HexNAc(2)Hex(8)				HexNAc(2)Hex(8)	1143782000	0.286054		HexNAc(2)Hex(6)				HexNAc(2)Hex(6)
HexNAc(3)Hex(5)				HexNAc(3)Hex(5)				HexNAc(3)Hex(5)				HexNAc(3)Hex(5)				HexNAc(3)Hex(5)	28800000	0.00720273		HexNAc(2)Hex(7)				HexNAc(2)Hex(7)
HexNAc(3)Hex(6)				HexNAc(3)Hex(6)				HexNAc(3)Hex(6)				HexNAc(3)Hex(6)				HexNAc(3)Hex(6)	46020000	0.0115094		HexNAc(2)Hex(8)				HexNAc(2)Hex(8)
total	1056464000			total	257958000			total	3096210000			total	1563121000			total	3998482000			HexNAc(3)Hex(6)				HexNAc(3)Hex(6)
																				total	2747731000			total	114763500
PTRAMP-CSS coexpression
CSS
N74 - 4 peptides				N88 - 13 peptides				N192 - 13 peptides				N234 - 2 peptides				N261 - 4 peptides				N283 - 14 peptides
	TIC(abundance)	Percentage			TIC(abundance)	Percentage			TIC(abundance)	Percentage			TIC(abundance)	Percentage			TIC(abundance)	Percentage			TIC(abundance)	Percentage
Unnocuppied				Unnocuppied	16400	8.19285e-06		Unnocuppied	823000	0.0055277		Unnocuppied				Unnocuppied	96460000	0.385131		Unnocuppied	1402500000	0.578162
HexNAc(1)	197600000	1		HexNAc(1)	1970650000	0.984465		HexNAc(1)	144564523	0.970971		HexNAc(1)	140000000	0.993697		HexNAc(1)	154000000	0.614869		HexNAc(1)	652000000	0.268778
HexNAc(1)Fuc(1)				HexNAc(1)Fuc(1)	31080100	0.0155265		HexNAc(1)Fuc(1)				HexNAc(1)Fuc(1)		0		HexNAc(1)Fuc(1)				HexNAc(1)Fuc(1)	1620000	0.000667824
HexNAc(2)				HexNAc(2)				HexNAc(2)				HexNAc(2)		0		HexNAc(2)				HexNAc(2)		0
HexNAc(2)Hex(4)				HexNAc(2)Hex(4)				HexNAc(2)Hex(4)				HexNAc(2)Hex(4)		0		HexNAc(2)Hex(4)				HexNAc(2)Hex(4)		0
HexNAc(2)Hex(5)				HexNAc(2)Hex(5)				HexNAc(2)Hex(5)	3499000	0.0235011		HexNAc(2)Hex(5)	888000	0.00630288		HexNAc(2)Hex(5)				HexNAc(2)Hex(5)	112070000	0.0461994
HexNAc(2)Hex(6)				HexNAc(2)Hex(6)				HexNAc(2)Hex(6)				HexNAc(2)Hex(6)		0		HexNAc(2)Hex(6)				HexNAc(2)Hex(6)	87800000	0.0361944
HexNAc(2)Hex(7)				HexNAc(2)Hex(7)				HexNAc(2)Hex(7)				HexNAc(2)Hex(7)		0		HexNAc(2)Hex(7)				HexNAc(2)Hex(7)	71000000	0.0292688
HexNAc(2)Hex(8)				HexNAc(2)Hex(8)				HexNAc(2)Hex(8)				HexNAc(2)Hex(8)				HexNAc(2)Hex(8)				HexNAc(2)Hex(8)	98800000	0.040729
total	197600000			total	2001746500			total	148886523			total	140888000			total	250460000			total	2425790000
TRAMP
N112 - 13 peptides				N149 - 5 peptides				N155 - 8 peptides				N170 - 14 peptides				N195 - 38 peptides				N202 - 36 peptides				N242 - 3 peptides
	TIC(abundance)	Percentage			TIC(abundance)	Percentage			TIC(abundance)	Percentage			TIC(abundance)	Percentage			TIC(abundance)	Percentage			TIC(abundance)	Percentage			TIC(abundance)	Percentage
Unnocuppied	383835552	0.993555		Unnocuppied	907000	0.0273217		Unnocuppied	20350000	0.0187741		Unnocuppied	664481000	0.449496		Unnocuppied	721694000	0.341601		Unnocuppied	233572000	0.149758		Unnocuppied	16300000	0.766987
HexNAc(1)	2490000	0.00644534		HexNAc(1)	32290000	0.972678		HexNAc(1)	1059880000	0.977803		HexNAc(1)	688100000	0.465473		HexNAc(1)	603616000	0.285711		HexNAc(1)	625060000	0.400767		HexNAc(1)	4952000	0.233013
HexNAc(1)Fuc(1)				HexNAc(1)Fuc(1)				HexNAc(1)Fuc(1)	3710000	0.0034227		HexNAc(1)Fuc(1)	125700000	0.0850312		HexNAc(1)Fuc(1)		0		HexNAc(1)Fuc(1)	8430000	0.00540503		HexNAc(1)Fuc(1)
HexNAc(2)				HexNAc(2)	0	0		HexNAc(2)				HexNAc(2)				HexNAc(2)	46924000	0.0222107		HexNAc(2)	565400000	0.362515		HexNAc(2)
HexNAc(2)Hex(4)				HexNAc(2)Hex(4)				HexNAc(2)Hex(4)				HexNAc(2)Hex(4)				HexNAc(2)Fuc(1)	3400000	0.00160933		HexNAc(2)Fuc(1)	11200000	0.00718106		HexNAc(2)Fuc(1)
HexNAc(2)Hex(5)				HexNAc(2)Hex(5)				HexNAc(2)Hex(5)				HexNAc(2)Hex(5)				HexNAc(2)Hex(4)		0		HexNAc(2)Hex(4)		0		HexNAc(2)Hex(4)
HexNAc(2)Hex(6)				HexNAc(2)Hex(6)				HexNAc(2)Hex(6)				HexNAc(2)Hex(6)				HexNAc(2)Hex(5)	185765000	0.0879286		HexNAc(2)Hex(5)		0		HexNAc(2)Hex(5)
HexNAc(2)Hex(7)				HexNAc(2)Hex(7)				HexNAc(2)Hex(7)				HexNAc(2)Hex(7)				HexNAc(2)Hex(6)		0		HexNAc(2)Hex(5)Fuc(1)	668000	0.000428299		HexNAc(2)Hex(5)Fuc(1)
HexNAc(2)Hex(8)				HexNAc(2)Hex(8)				HexNAc(2)Hex(8)				HexNAc(2)Hex(8)				HexNAc(2)Hex(7)	432890000	0.204901		HexNAc(2)Hex(6)		0		HexNAc(2)Hex(6)
HexNAc(3)Hex(5)				HexNAc(3)Hex(5)				HexNAc(3)Hex(5)				HexNAc(3)Hex(5)				HexNAc(2)Hex(8)	3190000	0.00150993		HexNAc(2)Hex(7)		0		HexNAc(2)Hex(7)
HexNAc(3)Hex(6)				HexNAc(3)Hex(6)				HexNAc(3)Hex(6)				HexNAc(3)Hex(6)				HexNAc(3)Hex(5)	47800000	0.0226253		HexNAc(2)Hex(8)		0		HexNAc(2)Hex(8)
total	386325552			total	33197000			total	1083940000			total	1478281000			HexNAc(3)Hex(6)	67400000	0.0319026		HexNAc(3)Hex(5)	47800000	0.0306477		HexNAc(3)Hex(5)
																total	2112679000			HexNAc(3)Hex(6)	67528000	0.0432967		HexNAc(3)Hex(6)
																				total	1559658000			total	21252000
